# Incomplete bunyavirus particles contribute to within-host spread and between-host transmission

**DOI:** 10.1101/2022.03.07.483181

**Authors:** Erick Bermúdez-Méndez, Kirsten F. Bronsvoort, Mark P. Zwart, Sandra van de Water, Ingrid Cárdenas-Rey, Rianka P. M. Vloet, Constantianus J. M. Koenraadt, Gorben P. Pijlman, Jeroen Kortekaas, Paul J. Wichgers Schreur

## Abstract

Bunyaviruses lack a specific mechanism to ensure the incorporation of a complete set of genome segments into each virion, explaining the generation of incomplete virus particles lacking one or more genome segments. Such incomplete virus particles, which may represent the majority of particles produced, are generally considered to interfere with virus infection and spread. Using the three-segmented Rift Valley fever virus as a model bunyavirus, we here show that two distinct incomplete virus particle populations that are unable to spread autonomously, are able to efficiently complement each other in both mammalian and insect cells following co-infection. We further show that incomplete virus particles are capable of co-infecting mosquitoes, resulting in the rescue of infectious virus that is able to disseminate to the mosquito salivary glands. Our findings reveal a significant role of incomplete particles in within-host spread and between-host transmission, reminiscent of the life cycle of multipartite viruses.
