## Supplementary Table 4 for "Incomplete bunyavirus particles contribute to within-host spread and between-host transmission"

### Sheet: Sheet1
Supplementary Table 4
Incomplete bunyavirus particles contribute to within-host spread
and between-host transmission
Erick Bermúdez-Méndez, Kirsten F. Bronsvoort, Mark P. Zwart, Sandra van de Water, Ingrid Cárdenas-Rey
Rianka P. M. Vloet, Constantianus J. M. Koenraadt, Gorben P. Pijlman, Jeroen Kortekaas, Paul J. Wichgers Schreur
Oligonucleotide sequences of RNA FISH probe sets.
Probe set	Name	Sequence	Label
RVFV S genome	RVFV-N_1	CGTACAAGACAGCAGCCTAA	CAL Fluor Red 610
	RVFV-N_2	AGCAGCTGTCATGGCAGCTG
	RVFV-N_3	TGGATTCCAATGGGAAGCCG
	RVFV-N_4	TTCTTGAAAGCTTTTGGGCT
	RVFV-N_5	AAGCCATGAGAAGAGGAGAG
	RVFV-N_6	GCAGCAGTGAATAGCAACTT
	RVFV-N_7	AACGTTCACGCAGCCAATGA
	RVFV-N_8	GAACAAAGGAGGAGGTTGCC
	RVFV-N_9	ATCAACCCAAACCTCCGAGG
	RVFV-N_10	TCTGCTGCAGTTCTCCCGGG
	RVFV-N_11	TATTGGATGCTCACTCTCTG
	RVFV-N_12	CCAGAAGACTATCTAAGGGC
	RVFV-N_13	TGGCATGGTGGACCCTTCTC
	RVFV-N_14	ATATGATGCACCCCAGCTTT
	RVFV-N_15	CTATCCCCTGCATACCCAAG
	RVFV-N_16	CACTGGGACCACCATGGATG
	RVFV-N_17	TCTTGAGTGAGTGGCTTCCT
	RVFV-N_18	CTGGACTTGCCAGGCTTTGG
	RVFV-N_19	ACGAGTTGCTGCTGCCCTGG
	RVFV-N_20	CCCGGGATGAGTTGACTCTA
	RVFV-N_21	AAGCTAAAGGAGGGGAATCC
	RVFV-N_22	TGGAGGCTCTCATCAACAAG
	RVFV-N_23	GTCGAAAGAAGGCAAAGCAA
	RVFV-N_24	CCCGGAGGATGATGATGAAA
	RVFV-N_25	GCTCTGACTCGTGGCAACAA
	RVFV-N_26	TGCCAAGAAAATGATTGTTC
	RVFV-N_27	GTGGGGCTGACTGGGAGAAG
	RVFV-N_28	ATCGAACTCTTAAAGCAGTA
	RVFV-N_29	AAGGATTTGATGCCCGTAGG
	RVFV-N_30	TGGGTCCGAGAGTTTGCTTA
	RVFV-N_31	GTGGACCGCAATGAGATTGA
	RVFV-N_32	GATCCAGTTTGCTGCTCAAG
	RVFV-N_33	TGGACAACTATCAAGAGCTT
RVFV M genome	RVFV-NSmGnGc_1	TATCTTGGAAGAACAGGCCT	Quasar 670
	RVFV-NSmGnGc_2	TTTGCCTGTATGTAGCATTA
	RVFV-NSmGnGc_3	GGCCTCTTAAGACTATACTC
	RVFV-NSmGnGc_4	GGGGGAATCAACAGTTGTGA
	RVFV-NSmGnGc_5	CTGCATATAGTTCTTCCATC
	RVFV-NSmGnGc_6	TCTCTCTGCCCACAATAAAG
	RVFV-NSmGnGc_7	CCGCCTTCTTAAATTTGACA
	RVFV-NSmGnGc_8	TTTGTTGTCTTTGAGAGGGG
	RVFV-NSmGnGc_9	TAGATCAGTTGGAGTGCACA
	RVFV-NSmGnGc_10	TCATGAATCATGCCTTAGGG
	RVFV-NSmGnGc_11	GCAATTGTTGATGAGCCATT
	RVFV-NSmGnGc_12	TCAGGCTCAAACAGCTTTTC
	RVFV-NSmGnGc_13	TCACAAACTGGGGTTCAGTT
	RVFV-NSmGnGc_14	CAACAATAGACCTGGGAGCA
	RVFV-NSmGnGc_15	TGGGTGCATAAACTCACTCT
	RVFV-NSmGnGc_16	AAAGAGGCCCTTAGAGTTTT
	RVFV-NSmGnGc_17	GTGTTTCAATGTGAACCCAT
	RVFV-NSmGnGc_18	GAATAGGTGTCTGTCTTGGA
	RVFV-NSmGnGc_19	CTTTAGCCCTAAATGTCTGA
	RVFV-NSmGnGc_20	AAAGGGGGTCAAGGAAGACC
	RVFV-NSmGnGc_21	TGTCTGGCACAGCATTAATC
	RVFV-NSmGnGc_22	TCCACAGAAGGTGTCAACAC
	RVFV-NSmGnGc_23	GAACTGATTCAGGCAAGCTC
	RVFV-NSmGnGc_24	CTCATATGCATCAGCATGTT
	RVFV-NSmGnGc_25	GAAGATGGTTGCCAGAGTAG
	RVFV-NSmGnGc_26	ACTGTTTTCATCAGATGGGT
	RVFV-NSmGnGc_27	AGGAAAGTTCTGGATCCACT
	RVFV-NSmGnGc_28	GTATTTAGCTCTGTCGCAAT
	RVFV-NSmGnGc_29	GTTCACATGGCACATGATGA
	RVFV-NSmGnGc_30	TGAGAGGGTGGTTGTGAAGA
	RVFV-NSmGnGc_31	ACAGATACAAGTATCCGGGG
	RVFV-NSmGnGc_32	TGTTCACATGCTAATGGGTC
	RVFV-NSmGnGc_33	AGATTGGAGGACATGGTAGC
	RVFV-NSmGnGc_34	GGAACAATGGACTCTGGTCA
	RVFV-NSmGnGc_35	AACTCAGCACTGCACATGAG
	RVFV-NSmGnGc_36	ATGAAAGGGGTCTGCGAAGT
	RVFV-NSmGnGc_37	TGAAGAAGGGGTCTTATCCT
	RVFV-NSmGnGc_38	GCAATTTTTGCAGGCAGATG
	RVFV-NSmGnGc_39	CACTGTCCAAATGACTACCA
	RVFV-NSmGnGc_40	TCCCTGCATGAAGGAGAAAC
	RVFV-NSmGnGc_41	AACCCTACTAGAAGCAGTTC
	RVFV-NSmGnGc_42	TCTCAGAAACAGACCAGGGA
	RVFV-NSmGnGc_43	CCTGTTGTTTTTGCTGAAGA
	RVFV-NSmGnGc_44	CTTAGCAGTTTTTGCTTTGG
	RVFV-NSmGnGc_45	GATTGCAATGACAGTCCTTC
	RVFV-NSmGnGc_46	AAAAGCCATCATTGCTGCTG
	RVFV-NSmGnGc_47	GTTCCATATCAGGCATAAGG
	RVFV-NSmGnGc_48	TGAAGGAGCTTGGGATTCAC
RVFV L genome	RVFV-Pol_1	GTCGGATCTATGTTCTCATT	Quasar 570
	RVFV-Pol_2	GAGATGAAAGTACGGGGCTC
	RVFV-Pol_3	AGACATGGGGGTCACAAACA
	RVFV-Pol_4	TTATGGAGTTGGGATCTGGA
	RVFV-Pol_5	GAACAGTGGGTGGATTCATC
	RVFV-Pol_6	TTGGGATCCTTCAGAGATTT
	RVFV-Pol_7	TCTGTTCTGCATACTACAGG
	RVFV-Pol_8	CAGCTGAAATCCTCAAGCAC
	RVFV-Pol_9	AAGCAACTCTAGCTCACACT
	RVFV-Pol_10	TCGGGACTCAGAAGAGTAGG
	RVFV-Pol_11	TATTCCTATTCCCGAACATT
	RVFV-Pol_12	GTTGTGTCATCATTGTCTTC
	RVFV-Pol_13	TGCGCATTGCAGAGAAAGTC
	RVFV-Pol_14	GAGACCGTTTGAACATACCA
	RVFV-Pol_15	GATGTTACCATCCCAGAAAC
	RVFV-Pol_16	TTTCTTCCTGCTTGACAATC
	RVFV-Pol_17	CCTTAGCTGCAATGATTCAG
	RVFV-Pol_18	ATGTTAGACCGACGATCAGG
	RVFV-Pol_19	GAATTTTATTTCCACACCCA
	RVFV-Pol_20	AGTAGCATGCTAATCAGCTT
	RVFV-Pol_21	TTGCTCCTGAGATGAGCAAA
	RVFV-Pol_22	CGGTCCTTGTCCTTTAAAAT
	RVFV-Pol_23	CTTCCTCATTATTACACACC
	RVFV-Pol_24	TGGTCATCGAGAGCTTGATA
	RVFV-Pol_25	ATTAGGGCTCGGAAGCAATG
	RVFV-Pol_26	TAGGGAAGTTCTTTGCTTCT
	RVFV-Pol_27	TCAATCGGTGGTGGAGACAA
	RVFV-Pol_28	CCAGAAGTTTGAGGATTGCA
	RVFV-Pol_29	ACTTAAGGCCACAAGCAACT
	RVFV-Pol_30	ATCATGCTAAGCTGGTCTTA
	RVFV-Pol_31	CTGCTTATGCAGAACTATCC
	RVFV-Pol_32	AGAGCTGCAGGTTTACTTAT
	RVFV-Pol_33	TTCCAAGCTGGAACTTTGTT
	RVFV-Pol_34	GCGTTTCGTTAATGGAATCC
	RVFV-Pol_35	GTCTTTTGCAATTAAGCGCT
	RVFV-Pol_36	TCAGCCATCCTTATCAGAAA
	RVFV-Pol_37	TAGTGACTTGTGGGCAACAG
	RVFV-Pol_38	CTTCTCTCCAGATCATGATG
	RVFV-Pol_39	CAACCTGTGGAGAGAAGTGG
	RVFV-Pol_40	GTGAGCAGATGCCTCATAAA
	RVFV-Pol_41	CCGATTCAGAGTACATCACG
	RVFV-Pol_42	GTCAGTCACAGAATCTGTGT
	RVFV-Pol_43	GTCTCCTCCATCCAAATAAA
	RVFV-Pol_44	ATGAGCTAAGGACCTTGTTC
	RVFV-Pol_45	AGGACTCTGAAGCAGAGGAG
	RVFV-Pol_46	GGATGAAAGAGGTGCATTCC
	RVFV-Pol_47	TGACGGGTTTGATCATCTGA
	RVFV-Pol_48	GACTGGTTTTGTTAGAGTGC
